# Allometric studies on human- and pig-sized Delphinidae to understand resting metabolic rates with respiratory measurements

**DOI:** 10.1101/2025.01.22.633296

**Authors:** Ippei Suzuki, Yasuaki Niizuma, Daiki Inamori, Yurie Watanabe, Katsufumi Sato, Kagari Aoki

## Abstract

Exponential relationships between basal metabolic rate (BMR) and body mass are known in both terrestrial and marine mammals, with elevated BMR in the latter. However, it remains unclear whether the exponential relationship in marine mammals is different from that in terrestrial mammals. Metabolic rates of animals while resting at the water surface (resting metabolic rates: RMRs) were measured by breath-by-breath respirometry in two species of Delphinidae from temperate regions to elucidate the relationship between RMR and body mass in pantropical spotted dolphins (*Stenella attenuate*) and Risso’s dolphins (*Grampus griseus*) with body masses ranging from 71 to 386 kg. The RMRs of rough-toothed dolphins (83–123 kg), common bottlenose dolphins (143–220 kg), and killer whales (3,364–5,318 kg) were obtained from the literature for allometric analyses. Measured RMRs were 344 ± 39 and 1398 ± 160 ml O_2_ min^-1^, respectively, which were 1.2–2.1 times higher than those predicted for similar-sized terrestrial mammals. A linear mixed-effects model showed the allometric mass exponent of 0.65 (95% CI: 0.54–0.76), which was closer to the 2/3-power of body mass than that of the widely observed 3/4-power commonly reported across a broad range of taxa. The new scaling relationship observed in the Delphinidae indicates that larger dolphins require less energy in aquatic environments, which is consistent with the theory of heat loss associated with a narrower surface area relative to larger volumes. This study suggested a different scaling relationship between aquatic and terrestrial mammals.
