## Supplementary material for "Allometric studies on human- and pig-sized Delphinidae to understand resting metabolic rates with respiratory measurements": Table S1

### Sheet: Table_S1
	TABLE S1. A list of biological information and resting metabolic rate (RMR) of other species of Delphinidae cited from literatures. Species name with scientific name, animal identification (ID), sex, estimated age at the measurement (Age), body mass (Mb), and literatures.
	Species name	ID	Sex	Age (year)	Mb (kg)	RMR (mL O2 min-1)	Literature
	Bottlenose dolphin
	Tursiops truncatus	Tt7601	Male	14	186	618 ± 137	Pederson et al. 2020
		Tt9772	Male	26	179	486 ± 97	Pederson et al. 2020
		Tt4560	Male	12	166	496 ± 121	Pederson et al. 2020
		83H1	Male	10	143	583 ± 204	Allen et al. 2022
		01L5	Male	23	153	430 ± 207	Allen et al. 2022
		63H4	Male	27	177	495 ± 171	Allen et al. 2022
		9ON6	Male	21	188	577 ± 262	Allen et al. 2022
		6JK5	Male	24	209	388 ± 222	Allen et al. 2022
		Rain	Male	7	165	948 ± 24	John et al.2024
		Donley	Male	10	180	942 ± 20	John et al.2024
		Tt1	Male	27	177.3	621± 50	Yeates and Houser 2008
		Tt2	Male	24	191.4	777 ± 109	Yeates and Houser 2008
		Tt3	Male	26	219.7	670 ± 99	Yeates and Houser 2008
		Tt4	Male	14	187	822 ± 112	Yeates and Houser 2008
	Rough-toothed dolphin
	Steno bredanensis	Sb1	Male	7	85	388 ± 32	Fahlman et al. 2023
		Sb2	Female	16	123	635 ± 84	Fahlman et al. 2023
		Sb3	Female	26	112	747 ± 228	Fahlman et al. 2023
		Sb4	Female	8	83	494 ± 81	Fahlman et al. 2023
	Killer whales
	Orcinus orca	Hyak	Male	20	4696	6656	Kriete 1994
		Yaka	Female	21	3364	3454	Kriete 1994
		-	Male	27	5318	6,791 ± 442	Worthy et al. 2013
