## Supplementary material for "Allometric studies on human- and pig-sized Delphinidae to understand resting metabolic rates with respiratory measurements": Table S2

### Sheet: Table_S2
	TABLE S2. A list of biological information and respiratory measurements of two species of Delphinidae in each trial. Species name with scientific name, animal identification (ID), name, sex, body mass (Mb), body length, measurement date, trial number, resting metabolic rate (RMR), total number of breaths, maximum inspired flow rate (Vinsp), maximum expiratory flow rate (Vexp), and breath frequenc…
	Species name	ID	Name	Sex	Mb (kg)	Body length (cm)	Trial number	Date (dd/mm/yyyy)	RMR (mL O2 min-1)	Total no. of normal breaths**	VTinsp (l)	VTexp (l)	Vinsp (liters s⁻¹)	Vexp (liters s⁻¹)	Breath frequency (breath min⁻¹)	Mesurement period (s)
	Pantropical spotted dolphin
	Stenella attenuate	st_mr	Rana	Female	72	200	#1	30/08/2022	345	19	1.5 ± 0.2	1.3 ± 0.3	8.9 ± 0.8	8.8 ± 0.9	4.6 ± 2.4	401
							#2	01/9/2022	298.213	17	4.3 ± 1.2	3.6 ± 1.0	10.9 ± 1.8	12.4 ± 1.6	3.2 ± 4.0	992
							#3	03/09/2022	380.642	11	5.0 ± 0.5	3.8 ± 0.8	12.5 ± 1.1	10.4 ± 1.6	1.8 ± 1.4	1284
							#4	04/09/2022	312.182	21	3.6 ± 0.5	3.1 ± 0.6	8.9 ± 1.5	11.0 ± 1.6	1.9 ± 0.5	913
		st_ml	Rino	Male	71	193	#1	01/09/2022	384	22***			-	-	-	794
	Risso's dolphin
	Grampus griseus	gg_cf	Cosmo	Female	321*	302	#1	26/07/2021	1627	26	9.2 ± 1.7	8.4 ± 1.8	24.3 ± 3.2	22.3 ± 4.0	2.7 ± 1.0	737
							#2	28/7/2021	1369	37	8.9 ± 1.6	8.5 ± 2.0	23.0 ± 3.5	22.5 ± 3.9	2.4 ± 0.7	1055
					308*	307.5	#3	4/10/2021	1259	38	9.8 ± 2.1	10.2 ± 3.5	24.6 ± 3.0	27.1 ± 6.1	3.5 ± 7.2	1248
		gg_nf	Neal	Female	386*	291	#1	10/4/2021	1335	21	12.2 ± 1.8	9.4 ± 2.6	27.1 ± 2.3	21.8 ± 3.8	2.3 ± 0.7	870
	*Body mass was estimated from the body length and girth based on Tobayama (1999).
	**The number of breaths analysed for Vinsp, Vexp,VTinsp, VTexp, end-tidal O2 and CO2 and breath frequency.
	***The ID st_ml exhibited hesitancy in performing normal breaths, which is defined as respiration beginning with exhalation and followed immediately by inhalation. Repeated exhalations were observed during the measurement periods. Therefore, only the total number of inhalations is shown.
																321.572
